# Enterovirus-driven interferon signaling induces epithelial TG2 via JAK-STAT: Implications for the onset of celiac disease

**DOI:** 10.64898/2026.05.26.727875

**Authors:** Hana Hien Le, Veera Räkköläinen, Roselia Davidsson, Valeriia Dotsenko, Laura Martin Diaz, Amirbabak Sioofy Khojine, Anniina Virtanen, Jutta E. Laiho, Chaitan Khosla, Olli Silvennoinen, Heikki Hyöty, Keijo Viiri, the HEDIMED Investigator group

**Affiliations:** Celiac Disease Research Center, Faculty of Medicine and Health Technology, Tampere. University, and Tampere University Hospital, Tampere, Finland; Faculty of Medicine and Health Technology, Tampere University, Tampere, Finland; Departments of Chemistry and Chemical Engineering and Sarafan ChEM-H, Stanford University, Stanford CA 94305.; Fimlab laboratories, Tampere, Finland; Institute of Biotechnology, HiLIFE Helsinki Institute of Life Science, University of Helsinki; Faculty of Biochemistry and Molecular Medicine, University of Oulu, Oulu, Finland

**Author notes:** Correspondence. Address correspondence to: Keijo Viiri, PhD, Celiac Disease Research Center, Faculty of Medicine and Health Technology, Tampere University Hospital, Tampere University, Arvo Ylpön Katu 34, Tampere, FIN-33520, Finland. List of HEDIMED investigators is appended as a separate document.

## Abstract

**Background & Aims:** Celiac disease (CeD) is an autoimmune disorder triggered by dietary gluten in genetically predisposed individuals, but environmental factors contributing to disease onset remain incompletely defined. Epidemiological studies implicate enterovirus infections as potential triggers. Here, we investigated the epithelial-intrinsic mechanisms by which coxsackievirus B1 (CVB1) infection may prime the intestine for CeD.

**Methods:** Human intestinal organoids were infected with CVB1 and analyzed using single-cell RNA sequencing to resolve lineage-specific responses. Interferon signaling and transglutaminase 2 (TG2) regulation were interrogated using type I interferon stimulation and pharmacologic JAK inhibition.

**Results:** CVB1 infection induced a robust epithelial antiviral program dominated by type I interferon signaling. This response was accompanied by marked upregulation of TG2 expression and enzymatic activity. Single-cell analysis localized TG2 induction to immature goblet-lineage cells, which exhibited strong interferon-stimulated gene activation and epithelial stress signatures. Mechanistically, IFN-α/β stimulation was sufficient to induce TG2 via JAK–STAT signaling, while JAK inhibition effectively suppressed both TG2 expression and activity. In parallel, CVB1 infection triggered coordinated mucin remodeling, including induction of MUC5AC, indicating interferon-linked epithelial reprogramming. Notably, these effects occurred independently of immune cell involvement, highlighting a cell-intrinsic pathway.

**Conclusion:** Our findings identify a direct epithelial mechanism linking enterovirus infection to TG2 activation via interferon-driven JAK–STAT signaling. This pathway provides a mechanistic bridge between viral infection and gluten peptide modification, a critical step in the onset of CeD. The reversibility of TG2 induction by JAK inhibition suggests a potential strategy to prevent virus-mediated priming of celiac disease.
