## Supplemental Table S1 for "Enterovirus-driven interferon signaling induces epithelial TG2 via JAK-STAT: Implications for the onset of celiac disease"

### Sheet: Sheet1
Supplementary Table S1
Full Protein names for the heatmap rows 1-95 presented in Figure 2C.
> ifn_genes_ordered
[1] "ADAR" "B2M" "BATF2" "BST2" "C1S" "CASP1" "CASP8" "CCRL2" "CD47"
[10] "CD74" "CMPK2" "CMTR1" "CNP" "CSF1" "CXCL10" "CXCL11" "DDX60" "DHX58"
[19] "EIF2AK2" "ELF1" "EPSTI1" "GBP2" "GBP4" "GMPR" "HELZ2" "HERC6" "HLA-C"
[28] "IFI27" "IFI30" "IFI35" "IFI44" "IFI44L" "IFIH1" "IFIT2" "IFIT3" "IFITM1"
[37] "IFITM2" "IFITM3" "IL15" "IL4R" "IL7" "IRF1" "IRF2" "IRF7" "IRF9"
[46] "ISG15" "ISG20" "LAMP3" "LAP3" "LGALS3BP" "LPAR6" "LY6E" "MOV10" "MVB12A"
[55] "MX1" "NCOA7" "NMI" "NUB1" "OAS1" "OASL" "OGFR" "PARP12" "PARP14"
[64] "PARP9" "PLSCR1" "PNPT1" "PROCR" "PSMA3" "PSMB8" "PSMB9" "PSME1" "PSME2"
[73] "RIPK2" "RNF31" "RSAD2" "RTP4" "SAMD9" "SAMD9L" "SLC25A28" "SP110" "STAT2"
[82] "TAP1" "TDRD7" "TENT5A" "TMEM140" "TRAFD1" "TRIM14" "TRIM21" "TRIM25" "TRIM26"
[91] "TRIM5" "TXNIP" "UBA7" "UBE2L6" "USP18"
